# Engineering cell morphology by CRISPR interference in *Acinetobacter baylyi* ADP1

**DOI:** 10.1101/2022.05.02.490284

**Authors:** Jin Luo, Elena Efimova, Daniel Christoph Volke, Ville Santala, Suvi Santala

## Abstract

Microbial production of intracellular compounds can be engineered by, for example, redirecting the carbon flux towards products and increasing the cell size. Potential engineering strategies include exploiting clustered regularly interspaced short palindromic repeats interference (CRISPRi)-based tools for controlling gene expression. Here, we applied CRISPRi for engineering *Acinetobacter baylyi* ADP1, a model bacterium for synthesizing intracellular storage lipids, namely wax esters. We firstly established an inducible CRISPRi system for strain ADP1, which enables tightly controlled repression of target genes. We then targeted the glyoxylate shunt to redirect carbon flow towards wax esters. Secondly, we successfully employed CRISPRi for modifying cell morphology by repressing *ftsZ*, an essential gene required for cell division, in combination with targeted knock-outs to generate significantly enlarged filamentous or spherical cells, respectively. The engineered cells sustained increased wax ester production metrics, demonstrating the potential of cell morphology engineering in the production of intracellular lipids.
