## Supplemental materials S2 (strains) for "Engineering cell morphology by CRISPR interference in *Acinetobacter baylyi* ADP1"

### Sheet: Tabelle1
Strain ID	Description	Note	Source
E. coli XL1-Blue	Wild-type E. coli XL1-Blue	Used for cloning work	Stratagene, USA
WT ADP1	Wild-type A. baylyi ADP1	Parental strain from which all the engineered ADP1 were derived	DSM 24193, DSMZ, Germany
ADP1 Δacr1	ADP1 Δacr1::kanr	Parental strain for	Genoscope, France
ASA511	ADP1 Δpp::chnR-PchnB-mScarlet (with RBS BBa_0034 )-specr	mScarlet reporter strain	This study
ASA512	ADP1 Δpp::chnR-PchnB-mScarlet (with RBS BBa_J61138 )-specr	mScarlet reporter strain	This study
ASA513	ADP1 Δpp::chnR-PchnB-mScarlet (with RBS BBa_J61105 )-specr	mScarlet reporter strain	This study
ASA514	ADP1 Δacr1::kanr/tdk, luxCDABE (randomly integrated in genome), ΔpoxB::msfGFP-cmr	GFP reporter strain	This study
ASA515	ADP1 Δacr1::kanr/tdk, luxCDABE (randomly integrated in genome), ΔpoxB::msfGFP-cmr, Δpp::chnR-PchnB-dCas9 (with RBS BBa_0034)-specr, pBAV1G-araC-ParaBAD-sgRNA (gfp)	GFP reporter strain for the repression study by CRISPRi	This study
ASA516	ADP1 Δacr1::kanr/tdk, luxCDABE (randomly integrated in genome), ΔpoxB::msfGFP-cmr, Δpp::chnR-PchnB-dCas9 (with RBS BBa_J61138)-specr, pBAV1G-araC-ParaBAD-sgRNA (gfp)	GFP reporter strain for the repression study by CRISPRi	This study
ASA517	ADP1 Δacr1::kanr/tdk, luxCDABE (randomly integrated in genome), ΔpoxB::msfGFP-cmr, Δpp::chnR-PchnB-dCas9 (with RBS BBa_J61138)-specr, pBAV1G-araC-ParaBAD-sgRNA (lux)	GFP reporter strain containing the sgRNA targeting the lux operon, as the "non-specific targeting" control for the repression study by CRISPRi	This study
ASA518	ADP1 ΔACIAD3309::msfGFP-kanr, ΔpoxB::mScarlet-cmr	GFP and mScarlet double reporter strain	This study
ASA519	ADP1 ΔACIAD3309::msfGFP-kanr, ΔpoxB::mScarlet-cmr, Δpp::chnR-PchnB-dCas9 (with RBS BBa_J61138)-specr, pBAV1G-araC-ParaBAD-sgRNAs (gfp+mScarlet)-csy4	GFP and mScarlet double reporter strain for the double repression study by CRISPRi	This study
ASA520	ADP1 ΔACIAD3309::msfGFP-kanr, ΔpoxB::mScarlet-cmr, Δpp::chnR-PchnB-dCas9 (with RBS BBa_J61138)-specr, pBAV1G-araC-ParaBAD-sgRNAs (gfp+mScarlet)	csy4 negative strain as a control for the double repression study by CRISPRi	This study
ASA521	ADP1 ΔACIAD3309::msfGFP-kanr, ΔpoxB::mScarlet-cmr, Δpp::chnR-PchnB-dCas9 (with RBS BBa_J61138)-specr, pBAV1G-araC-ParaBAD-sgRNA (lux)	GFP and mScarlet double reporter strain containing the sgRNA targeting the lux operon, as the "non-specific targeting" control for the double repression study by CRISPRi	This study
ASA522	ADP1 Δacr1::kanr/tdk, luxCDABE (randomly integrated in genome), ΔACIAD3381::msfGFP-cmr, Δpp::chnR-PchnB-dCas9 (with RBS BBa_J61138)-specr, pBAV1G-araC-ParaBAD-sgRNAs (gfp+mScarlet)	GFP reporter strain containing the double sgRNA array without csy4	This study
ASA523	ADP1 Δacr1::PT5-acr1-kanr	Rod-shaped strain for piperacillin treatment study	This study
ASA524	ADP1 Δacr1::PT5-acr1-kanr, ∆mreB::cmr	Spherical strain for piperacillin treatment study	This study
ASA525	ADP1 Δacr1::PT5-acr1-kanr, ∆pbpA::cmr	Spherical strain for piperacillin treatment study	This study
ASA526	ADP1 Δpp::chnR-PchnB-dCas9 (with RBS BBa_J61138)-specr, pBAV1G-araC-ParaBAD-sgRNA (aceA)	CRISPRi strain (rod-shaped) for aceA repression study	This study
ASA527	ADP1 Δpp::chnR-PchnB-dCas9 (with RBS BBa_J61138)-specr, pBAV1G-araC-ParaBAD-sgRNA (ftsZ)	CRISPRi strain (rod-shaped) for ftsZ repression study	This study
ASA528	ADP1 Δpp::chnR-PchnB-dCas9 (with RBS BBa_J61138)-specr, pBAV1G-araC-ParaBAD-sgRNA (gfp)	Control strain (rod-shaped) for aceA and ftsZ repression study	This study
ASA529	ADP1 ΔpbpA::cmr, Δpp::PchnB-dCas9 (with RBS BBa_J61138)-specr, pBAV1G-araC-ParaBAD-sgRNA (ftsZ)	CRISPRi strain (spherical) for ftsZ repression study	This study
ASA530	ADP1 ΔpbpA::cmr, Δpp::PchnB-dCas9 (with RBS BBa_J61138)-specr, pBAV1G-araC-ParaBAD-sgRNA (gfp)	Control strain (spherical) for ftsZ repression study	This study
ASA531	ADP1 Δacr1, ΔACIAD1084::PT5-acr1-kanr, Δpp::chnR-PchnB-dCas9 (with RBS BBa_J61138)-specr, pBAV1G-araC-ParaBAD-sgRNA (ftsZ)	For demonstration of WE production in elongated cells (rod-shaped)	This study
ASA532	ADP1 Δacr1, ΔACIAD1084::PT5-acr1-kanr, ∆pbpA::cmr, Δpp::chnR-PchnB-dCas9 (with RBS BBa_J61138)-specr, pBAV1G-araC-ParaBAD-sgRNA (ftsZ)	For demonstration of WE production in enlarged cells (spherical)	This study
pp:prophage site
