## Supplemental materials S3 (plasmids) for "Engineering cell morphology by CRISPR interference in *Acinetobacter baylyi* ADP1"

### Sheet: Tabelle1
Plasmid ID	Description	Note
pJL1	pIM1463-chnR-PchnB-dCas9 (with RBS BBa_0034 )-specr (contains flanks for prophage site KO)	Targeting vector for integration of chnR-PchnB-dCas9 (with RBS BBa_0034 )-specr into ADP1 genome
pJL2	pIM1463-chnR-PchnB-dCas9 (with RBS BBa_J61138 )-specr (contains flanks for prophage site KO)	Targeting vector for integration of chnR-PchnB-dCas9 (with RBS BBa_J61138 )-specr into ADP1 genome
pJL3	pIM1463-chnR-PchnB-mScarlet (with RBS BBa_0034 )-specr (contains flanks for prophage site KO)	Targeting vector for integration of chnR-PchnB-mScarlet (with RBS BBa_0034 )-specr into ADP1 genome
pJL4	pIM1463-chnR-PchnB-mScarlet (with RBS BBa_J61138 )-specr (contains flanks for prophage site KO)	Targeting vector for integration of chnR-PchnB-mScarlet (with RBS BBa_J61138 )-specr into ADP1 genome
pJL5	pIM1463-chnR-PchnB-mScarlet (with RBS BBa_J61105 )-specr (contains flanks for prophage site KO)	Targeting vector for integration of chnR-PchnB-mScarlet (with RBS BBa_J61105 )-specr into ADP1 genome
pJL6	pAK400c-msfGFP-cmr (contains flanks for ACIAD3381 KO)	Targeting vector for integration of msfGFP-cmr into ADP1 genome
pJL7	pAK400c-msfGFP-kanr (contains flanks for ACIAD3309 KO)	Targeting vector for integration of msfGFP-kanr into ADP1 genome
pJL8	pUC57 (contains flanks for ACIAD3383 (acr1) KO)	Targeting vector for construcing other ACIAD3383 KO cassete and removing the selection marker from ADP1 Δacr1::kanr/tdk by counter selection; purchased from Genscript
pJL9	pUC57-cmr (contains flanks for ACIAD3383 (acr1) KO)	Targeting vector for integration of cmr into ADP1 genome
pJL10	pUC57-PT5-acr1-kanr (contains flanks for ACIAD3383(acr1) KO)	Targeting vector for integration of PT5-acr1-kanr into ADP1 genome
pJL11	pBAV1G-araC-ParaBAD-sgRNA (null)	Contains a null sgRNA; the starting vector for constructing other sgRNA vectors.
pJL12	pBAV1G-araC-ParaBAD-sgRNA (gfp)	Contains sgRNA (gfp)
pJL13	pBAV1G-araC-ParaBAD-sgRNA (lux)	Contains sgRNA (lux)
pJL14	pBAV1G-araC-ParaBAD-sgRNA (ftsZ)	Contains sgRNA (ftsZ)
pJL15	pBAV1G-araC-ParaBAD-sgRNA (aceA)	Contains sgRNA (aceA)
pJL16	pUC57-sgRNAs (gfp+mScarlet)-csy4	Contains the synthesized sequence including sgRNA (gfp), sgRNA (mScarlet), and csy4 gene; purchased from Genscript
pJL17	pBAV1G-araC-ParaBAD-sgRNAs (gfp+mScarlet)-csy4	Contains sgRNA (gfp), sgRNA (mScarlet), and csy4 gene
pJL18	pBAV1G-araC-ParaBAD-sgRNAs (gfp+mScarlet)	Contains sgRNA (gfp) and sgRNA (mScarlet)
