## Supplemental materials S4 (primers and sgRNAs) for "Engineering cell morphology by CRISPR interference in *Acinetobacter baylyi* ADP1"

### Sheet: Tabelle1
Primers used in the study
ID	Sequence	Description
P1	CATGTCGTAATCTAAAAGATCTAAAGAGGAGAAAGG	Foward primer for amplifing dCas9; for constructing pJL1 by Gibson Assembly
P2	TTAGAAAAATAAACAAATAGCTAGTTATAAACGCAGAAAGGCC	Reverse primer for amplifing dCas9; for constructing pJL1 by Gibson Assembly
P3	ACGTGCATAGGAACGGACCTCACTCGAGGGCGGCGGATTTGTC	Foward primer for amplifing chnR and the cognate promoter PChnB; for constructing pJL1 by Gibson Assembly
P4	CTTTAGATCTTTTAGATTACGACATGTGAATTTATTCAAAATCTG	Reverse primer for amplifing chnR and the cognate promoter PChnB; for constructing pJL1 by Gibson Assembly
P5	ACTAGCTATTTGTTTATTTTTCTAAATAC	Foward primer for amplifing the pIM1463 backbone containing the sequences flanking the prophage site; for constructing pJL1 by Gibson Assembly
P6	GAGTGAGGTCCGTTCCTATG	Reverse primer for amplifing the pIM1463 backbone containing the sequences flanking the prophage site; for constructing pJL1 by Gibson Assembly
P7	AATAACUCGAGTAAGGATCTCCAGG	Foward primer for linearizing pJL1; for constructing pJL3 by User cloning
P8	ATGCATAGAUCCTTTCTCCTCTTTAGATCT	Reverse primer for linearizing pJL1; for constructing pJL3 by User cloning
P9	ATCTATGCAUCATCATCATCATCACGGTTCT	Foward primer for amplifing mScarlet; for constructing pJL3 by User cloning
P10	AGTTATUACTTGTACAGCTCGTCCAT	Reverse primer for amplifing mScarlet; for constructing pJL3 by User cloning
P11	actcgagUaaggatctccaggcat	Foward primer for linearizing pJL1; for constructing pJL2/pJL4/pJL5 by USER cloning
P12	AGATCTUTTAGATTACGACATGTGAATTTATtcaaaatctg	Reverse primer for linearizing pJL1; for constructing pJL2/pJL4/pJL5 by USER cloning
P13	AAGATCUAAAGATATGAATAGGATCTATGGATAAGAAATACTCAataggcttagc	Foward primer for amplifing dCas9; contains RBS BBa_J61138; for constructing pJL2 by USER cloning
P14	actcgagUtagtcacctcctagctga	Reverse primer for amplifing dCas9; for constructing pJL2 by USER cloning
P15	AAGATCUAAAGATATGAATAGGATCTATGCATCATCATCATcatcac	Foward primer for amplifing mScarlet; contains RBS BBa_J61138; for constructing pJL4 by USER cloning
P16	AAGATCUAAAGACATGACGTGGATCTATGCATCATCATCATcatcac	Foward primer for amplifing mScarlet; contains RBS BBa_J61105; for constructing pJL5 by USER cloning
P17	actcgagUtattacttgtacagctc	Reverse primer for amplifing mScarlet; for constructing pJL2/pJL3 by USER cloning
P18	ttaaagcagcaggcgtttcaga	Forward primer for amplifing the left flank for ACIAD3383 KO; for constructing PT5-acr1-kanr genome integration cassete by SOE-PCR
P19	TTAGGGATGCCAactgtaaaggctgtcattattgtatttgga	Reverse primer for amplifing the left flank for ACIAD3383 KO; for constructing PT5-acr1-kanr genome integration cassete by SOE-PCR
P20	agcctttacagtTGGCATCCCTAACATATCCGAAT	Forward primer for amplifing PT5-acr1-kanr cassete; for constructing PT5-acr1-kanr genome integration cassete by SOE-PCR
P21	cttcttttataaattgcttaatgcgccgctacag	Reverse primer for amplifing PT5-acr1-kanr cassete; for constructing PT5-acr1-kanr genome integration cassete by SOE-PCR
P22	gcggcgcattaagcaatttataaaagaagcctctcataccgagag	Forward primer for amplifing the right flank for ACIAD3383 KO; for constructing PT5-acr1-kanr genome integration cassete by SOE-PCR
P23	tgctgtttgatgtgggcattg	Reverse primer for amplifing the right flank for ACIAD3383 KO; for constructing PT5-acr1-kanr genome integration cassete by SOE-PCR
P24	atatgtatccgctcatgtcgagac	Forward primer for amplifing cmr cassete; for constructing mreB/pbpA KO cassete by SOE-PCR
P25	ttacgccccgccctg	Reverse primer for amplifing cmr cassete; for constructing mreB/pbpA KO cassete by SOE-PCR
P26	gctcacgaacagataagcgg	Forward primer for amplifing the left flank for mreB KO; for constructing mreB KO cassete by SOE-PCR
P27	gtctcgacatgagcggatacatattcgttcccagttaaactttatgtg	Reverse primer for amplifing the left flank for mreB KO; for constructing mreB KO cassete by SOE-PCR
P28	cagggcggggcgtaagtggtggcaaggtgcttg	Forward primer for amplifing the right flank for mreB KO; for constructing mreB KO cassete by SOE-PCR
P29	TGCACCACGGTTGATAATGATG	Reverse primer for amplifing the right flank for mreB KO; for constructing mreB KO cassete by SOE-PCR
P30	cgcttgcgtcgatttaaggag	Forward primer for amplifing the left flank for pbpA KO; for constructing pbpA KO cassete by SOE-PCR
P31	cagggcggggcgtaactggtacttctgcctctgcac	Reverse primer for amplifing the left flank for pbpA KO; for constructing pbpA KO cassete by SOE-PCR
P32	cgtctcgacatgagcggatacatataggaaagtgctgcttcatacaaat	Forward primer for amplifing the right flank for pbpA KO; for constructing pbpA KO cassete by SOE-PCR
P33	ccaccaatcgcatgatctcc	Reverse primer for amplifing the right flank for pbpA KO; for constructing pbpA KO cassete by SOE-PCR
P34	ATTTTAAGUGCACTCGCTTGGACTCCTGTTG	Forward primer for amplifing the sgRNA plasmid backbone for constructing pJL11 by USER cloning
P35	AGCTCACUAGTAGCGGCCGCTGCAGG	Reverse primer for amplifing the sgRNA plasmid backbone for constructing pJL11 by USER cloning
P36	AGTCTCGGGUCTCTATGGAGAAACAGTAGAGAGTTGCGA	Forward primer for amplifing the AraC gene and the cognate promoter ParaBAD for constructing pJL11 by USER cloning
P37	ACGACTTAUTATTTCCTTCCTCTTTTCTACAGGCTA	Reverse primer for amplifing the AraC gene and the cognate promoter ParaBAD for constructing pJL11 by USER cloning
P38	AGTGAGCUCGAATTGCACCGACTCGG	Forward primer for amplifing the sgRNA scaffold for constructing pJL11 by USER cloning
P39	ACCCGAGACUGGTCTCAGTTTTAGAGCTAGAAA	Reverse primer for amplifing the sgRNA scaffold for constructing pJL11 by USER cloning
P40	ATAAGTCGUGACTGGGAAAACCCTGGC	Forward primer for amplifing the gentamycin resistance gene for constructing pJL11 by USER cloning
P41	ACTTAAAAUCGCTATAATGACCCCGAA	Reverse primer for amplifingthe gentamycin resistance gene for constructing pJL11 by USER cloning
P42	ACCAGGAUCGGAACAACACGTTTTAGAGCTAGAAATAG	Forward primer containing sgRNA(gfp) sequence for constructing pJL12 by USER cloning
P43	ATCCTGGUTTATGGAGAAACAGTAGAG	Reverse primer containing sgRNA(gfp) sequence for constructing pJL12 by USER cloning
P44	AAAGATUTCAACCGTTTTAGAGCTAGAAATAG	Forward primer containing sgRNA(lux) sequence for constructing pJL13 by USER cloning
P45	AATCTTUCCCGAAATATGGAGAAACAGTAGAG	Reverse primer containing sgRNA(lux) sequence for constructing pJL13 by USER cloning
P46	ATAAATUCAAATGGTTTTAGAGCTAGAAATAGCAAGT	Forward primer containing sgRNA(ftsZ) sequence for constructing pJL14 by USER cloning
P47	AATTTAUAGAAGATGAACTATGGAGAAACAGTAGAGAGTTGC	Reverse primer containing sgRNA(ftsZ) sequence for constructing pJL14 by USER cloning
P48	ACCTAATTUATTTTTTAGTTTTAGAGCTAGAAATAGCAAGT	Forward primer containing sgRNA(AceA) sequence for constructing pJL15 by USER cloning
P49	AAATTAGGUGGCACTTATGGAGAAACAGTAGAGAGTTGC	Reverse primer containing sgRNA(AceA) sequence for constructing pJL15 by USER cloning
P50	attaCTCGAGgccctagacctagtgtcattttatttcc	Forward primer for linearizing the pBAV1G-araC backbone (the backbone for sgRNA plasmids); the product is further digested with XhoI and BamHI and ligated with the sgRNAs (gfp+mScarlet)-csy4 cassette (obtained by digesting plasmid pJL16 with the same enzyme set) to obtain the plasmid pJL17
P51	gtcaggtaggatccgctaatcttatg	Reverse primer for linearizing the pBAV1G-araC backbone (the backbone for sgRNA plasmids); the product is further digested with XhoI and BamHI and ligated with the sgRNAs (gfp+mScarlet)-csy4 cassette (obtained by digesting plasmid pJL16 with the same enzyme set) to obtain the plasmid pJL17
sgRNAs used in the study
Description	Sequence
Targeting the GFP gene	aaccaggatcggaacaacac
Targeting the lux operon (as the non-specific sgRNA for characterizing the CRIPSRi system)	tttcgggaaagatttcaacc
Targeting the mScarlet gene	TTTGCGGTTTGGGTACCTTCATA
Targeting aceA	agtgccacctaatttatttttta
Targeting ftsZ	gttcatcttctataaattcaaatg
